# Multiplexed Label-Free Biomarker Detection by Targeted Disassembly of Variable-Length DNA Payload Chains

**DOI:** 10.1101/2022.03.25.485867

**Authors:** Matthew Aquilina, Katherine E. Dunn

## Abstract

Simultaneously studying different types of biomarkers (DNA, RNA, proteins, metabolites) has the potential to significantly improve understanding and diagnosis for many complex diseases. However, extracting biomarkers of different types involves using several technically complex or expensive methodologies, often requiring specialized laboratories and personnel. Streamlining detection through the use of a single multiplexed assay would greatly facilitate the process of accessing and interpreting patient biomarker data. In this work, we present a method for multiplexed biomarker detection based on variable-length DNA payload chains, which are systematically disassembled in the presence of specific biomolecular targets, leading to fragments of different sizes that yield characteristic band patterns in gel electrophoresis. This strategy has enabled us to detect with high sensitivity and specificity DNA sequences including BRCA1, an RNA sequence (miR-141) and the steroid aldosterone. We show that our assay can be multiplexed, enabling simultaneous detection of different types of biomarker. Furthermore, we show that our method suffers no loss of sensitivity when conducted in fetal bovine serum and can be applied using capillary electrophoresis, which may be more amenable to automation and integration in healthcare settings.

**ToC Graphic:** 
