## Supplementary material for "Multiplexed Label-Free Biomarker Detection by Targeted Disassembly of Variable-Length DNA Payload Chains": Nucleic Acid Sequences

### Sheet: Payload Sequences
All sequences here are colour-coded to match the images presented in the paper. Payload chains can be assembled by matching the correct colour of sticky-ends.
Name	Sequence	Length	Comment
Basic Payload Strands	5' -> 3'
bulk_1	CACACTACTCAGCGACAGATTTGTGCTACC	30	Main ds payload core - present in every payload
bulk_2	GTTGACCATATAGGAGGTAGCACAAATCTG	30	Main ds payload core - present in every payload
rhs_blue	TCCTATATGGTCAACCTAACGCTTACTCAC	30	Attaches to bulk 2 (right hand side - RHS)
rhs_green	TCCTATATGGTCAACCCTCACTCTTTGCGA	30	Attaches to bulk 2 (RHS)
rhs_blue_cap	GTGAGTAAGCGTTAG	15	Capping sequence to prevent elongation with the matching sticky-end
rhs_green_cap	TCGCAAAGAGTGAGG	15	Capping sequence to prevent elongation with the matching sticky-end
lhs_blue	TCGCTGAGTAGTGTGGTGAGTAAGCGTTAG	30	Attaches to bulk 1 (left hand side - LHS)
lhs_green	TCGCTGAGTAGTGTGTCGCAAAGAGTGAGG	30	Attaches to bulk 1 (RHS)
lhs_blue_cap	CTAACGCTTACTCAC	15	Capping sequence to prevent elongation with the matching sticky-end
lhs_green_cap	CCTCACTCTTTGCGA	15	Capping sequence to prevent elongation with the matching sticky-end
lhs_blue_cap_extended	CTAACGCTTACTCACAGCCA	20	Used interchangeably with lhs_blue_cap
lhs_green_cap_extended	CCTCACTCTTTGCGACCATT	20	Used interchangeably with rhs_blue_cap
lhs_purple	TCGCTGAGTAGTGTGCAGATGGAGTCTATA	30	Attaches to bulk 1 (left hand side - LHS). Additional sticky-end sequence (purple) created to support higher-order payload chains (Figure 4 in paper).
rhs_purple	TCCTATATGGTCAACTATAGACTCCATCTG	30	Attaches to bulk 2 (RHS)
Payload Adapters
rhs_blue_adapter	GTCCTCGCAGTCGCGGTGCGGTGAGTAAGCGTTAG	35	3' end of sequence attaches to payload sticky end (colour coded, either LHS or RHS sticky-end), 5' end of sequence is either an adapter sequence (which attaches to a target capture strand) or an adapter complement (which attaches to a target capture complement strand)
lhs_blue_adapter_complement	AGTTCTTTGAGTCGTGACGTCTAACGCTTACTCAC	35
lhs_green_adapter_complement	AGTTCTTTGAGTCGTGACGTCCTCACTCTTTGCGA	35
rhs_green_adapter_complement	AGTTCTTTGAGTCGTGACGTTCGCAAAGAGTGAGG	35
rhs_green_adapter	GTCCTCGCAGTCGCGGTGCGTCGCAAAGAGTGAGG	35
rhs_blue_adapter_complement	AGTTCTTTGAGTCGTGACGTGTGAGTAAGCGTTAG	35
Examples
Basic payload (LHS green and RHS blue)	bulk_1 + bulk_2 + lhs_green + rhs_blue
Basic payload (LHS blue and RHS green) + RHS cap	bulk_1 + bulk_2 + lhs_blue + rhs_green + rhs_blue_cap
Payload (LHS green and RHS blue) with RHS target adapter and LHS cap	bulk_1 + bulk_2 + lhs_green + rhs_blue + rhs_blue_adapter + lhs_green_cap

### Sheet: Detector Sequences
Each target capture/complement sequence attaches to a specific payload adapter. Dark blue domain represents bulk target capture sequence, red domain represents toehold/aptamer overhang.
Aptamer target capture sequences also have a light blue 'stabilizing' sequence. This extra sequence provides additional bps to ensure that the target capture duplex will hybridise under normal conditions. When aptamer changes structure to bind to target, this reinforcing sequence will fall apart as it is not long enough to support hybridization alone.
Name	Sequence	Length
DNA/RNA Detection	5' -> 3'
BRCA_target_capture	CGCACCGCGACTGCGAGGACCTTCCAACAGCTATAAACAGTCCTG	45
BRCA_target_capture_complement	ACGTCACGACTCAAAGAACTTGTTTATAGCTGTTGGAAG	39
miR_target_capture	CGCACCGCGACTGCGAGGACTCCAACACTGTACTGGAAGATG	42
miR_target_capture_complement	ACGTCACGACTCAAAGAACTCCAGTACAGTGTTGGA	36
Aptamer Targets	Aptamer = dark blue + red, stabilizing = light blue
aldosterone_target_capture	CGCACCGCGACTGCGAGGACCTCTCGGGACGACAGATAGTTGTTCTTAGCGATGTTCAGCGTTGTCGTCCC	71
aldosterone_target_capture_complement	ACGTCACGACTCAAAGAACTTGTCGTCCCGAGAG	34
thrombin_target_capture	CGCACCGCGACTGCGAGGACCACTGTGGTTGGTGTGGTTGG	41
thrombin_target_capture_complement	ACGTCACGACTCAAAGAACTCCAACCACAGTG	32

### Sheet: Target Sequences
All sequences are colour-coded to match detector sequences.
Name	Sequence	Length	Comments
	5' -> 3'
BRCA1-invader	CAGGACTGTTTATAGCTGTTGGAAG	25	Main BRCA1 Target
BRCA1-invader-2-mut-toe-lhs	CAGGCTTGTTTATAGCTGTTGGAAG	25	Mutation Test
BRCA1-invader-mistoe-lhs	CAGGCCTGTTTATAGCTGTTGGAAG	25	Mutation Test
BRCA1-invader-misbody-lhs	CAGGACTATTTATAGCTGTTGGAAG	25	Mutation Test
BRCA1-multi-mutations	CAGGACTGTTTATATGACTCGTAAG	25	Mutation Test
miR-141-invader-RNA	CAUCUUCCAGUACAGUGUUGGA	22	Main RNA Target
Thrombin-invader	CCAACCACACCAACCGGCCC	20	Thrombin Aptamer Complement (black sequence does not take part in strand displacement)
Off-target blocking oligo	GGGAGTAAGTAGAGGTACAG	20	Off-target blockers to prevent target nucleic acids from sticking to walls of container
