## Supplementary material for "Multiplexed Label-Free Biomarker Detection by Targeted Disassembly of Variable-Length DNA Payload Chains": LOD analysis

### Sheet: DNA_48
Original Data			Regression Data				Linear Regression using linest
X (nM)	Y (Intensity, a.u.)		X (nM)	Y (Intensity, a.u.)	Regression Line		Gradient Stats	Intercept Stats
0	52		6.66667	400	340.857		49.8086	8.8
11.1111	1109		5.55556	251	285.514		10.1982	44.1292
10	822		4.44444	182	230.171		0.856394	47.4024
8.88889	674		3.33333	178	174.829		23.854	4
7.77778	321		2.22222	100	119.486		53599.6	8987.94
6.66667	400		1.11111	104	64.1429
5.55556	251
4.44444	182						LOD = 3.3*(standard deviation at y-intercept / gradient)
3.33333	178						2.92372
2.22222	100
1.11111	104

### Sheet: RNA_24
Original Data			Regression Data				Linear Regression using linest
X (nM)	Y (Intensity, a.u.)		X (nM)	Y (Intensity, a.u.)	Regression Line		Gradient Stats	Intercept Stats
0	15		66.6667	649	642.095		8.33143	86.6667
111.111	863		55.5556	507	549.524		1.08894	47.1202
100	807		44.4444	448	456.952		0.936038	50.6153
88.8889	650		33.3333	449	364.381		58.5368	4
77.7778	611		22.2222	265	271.81		149966	10247.6
66.6667	649		11.1111	146	179.238
55.5556	507
44.4444	448						LOD = 3.3*(standard deviation at y-intercept / gradient)
33.3333	449						18.6639
22.2222	265
11.1111	146

### Sheet: Aldos_24
Original Data			Regression Data				Linear Regression using linest
X (nM)	Y (Intensity, a.u.)		X (nM)	Y (Intensity, a.u.)	Regression Line		Gradient Stats	Intercept Stats
0	841		666.667	1410	1364.62		0.496029	1033.93
1111.11	1346		555.556	1280	1309.5		0.0770096	33.3233
1000	1300		444.444	1231	1254.39		0.912065	35.7949
888.889	1424		333.333	1169	1199.28		41.4881	4
777.778	1412		222.222	1166	1144.16		53157.7	5125.1
666.667	1410		111.111	1105	1089.05
555.556	1280
444.444	1231						LOD = 3.3*(standard deviation at y-intercept / gradient)
333.333	1169						221.694
222.222	1166
111.111	1105
				SUMMARY OUTPUT
				Regression Statistics
				Multiple R	0.955021
				R Square	0.912065
				Adjusted R Square	0.890081
				Standard Error	35.7949
				Observations	6
				ANOVA
					df	SS	MS	F	Significance F
				Regression	1	53157.7	53157.7	41.4881	0.00298918
				Residual	4	5125.1	1281.28
				Total	5	58282.8
					Coefficients	Standard Error	t Stat	P-value	Lower 95%	Upper 95%	Lower 95.0%	Upper 95.0%
				Intercept	1033.93	33.3233	31.0274	6.42938e-06	941.413	1126.45	941.413	1126.45
				X Variable 1	0.496029	0.0770096	6.44113	0.00298918	0.282216	0.709841	0.282216	0.709841
						221.694
				RESIDUAL OUTPUT
				Observation	Predicted Y	Residuals
				1	1254.39	-23.3905
				2	1364.62	45.381
				3	1309.5	-29.5048
				4	1199.28	-30.2762
				5	1144.16	21.8381
				6	1089.05	15.9524
